# High-purity stem cell-derived β-cells recapitulate key transcriptional and functional features of human islets

**DOI:** 10.64898/2026.05.22.726825

**Authors:** Rémi B. Fiancette, Junyue Huang, Christine Stephens, Jessica E. Hibbert, George Hewitt, Christopher Carlein, Ali H. Shilleh, Charlotte Clinton, Luana De Abreu Queiros Osorio, David S. Tourigny, Steven J. Millership, Victoria Salem, David J. Hodson, İldem Akerman

## Abstract

Human pluripotent stem cell-derived islets (SC-islets) offer an excellent medium for human pancreatic disease modelling and mechanistic studies into diabetes. While substantial progress has been made in differentiation protocols, their implementation in different laboratories result in variable β-cell proportions with contaminant non-endocrine and proliferative cell types. To date, no facility-level implementation exists for producing SC-islets that can be shipped and benchmarked across multiple sites. Here, we describe the scalable optimisation, standardization, and facility-level implementation of an established human stem cell differentiation strategy that consistently results in a high proportion of β-cells, with up to 75% of cells co-expressing C-peptide and the pancreatic endocrine marker, ISL1. Functionally, SC-islets exhibit glucose-responsive calcium influx and insulin secretion, recapitulating key physiological β-cell functions. Single-cell transcriptomic profiling reveals a simplified endocrine landscape dominated by β-cells, with a striking transcriptional similarity to human primary β-cells (Pearson’s *r*^2^∼0.9). We observe smaller fractions of α- and enterochromaffin-like cells with very low levels of poly-hormonal or proliferating cell types (<3%). Taken together, we provide a well-defined, reproducible and accessible *in vitro* SC-islet platform benchmarked for functionality at multiple recipient sites.
