## Supplementary material for "High-purity stem cell-derived β-cells recapitulate key transcriptional and functional features of human islets": Table S1

### Sheet: Table 1 Final
Table 1. Non-exhaustive list of previous studies that produce SC-islets
Article	Year of Publication	Final β-cell % (pre-sorting)	β-cell definition	Method	Figure	PMID	Notes
Pagliuca et al.	2014	33 ± 2%	C-peptide+/NKX6.1+	Flow cytometry	3b, S2c	25303535
Rezania et al.	2014	0.3	C-peptide+/NKX6.1+	Flow cytometry	S8	25211370
		21-44%	INS+/NKX6.1+	Flow cytometry	2a, S9–10
Russ et al.	2015	23 ± 6%	C-peptide+	Immunofluorescence	4c	25908839
Millman et al.	2016	27 ± 2%	C-peptide+/NKX6.1+	Flow cytometry	1e	27163171
Faleo et al.	2017	32.7 ± 1%	C-peptide+/NKX6.1+	Flow cytometry	6b	28803916
Velazco-Cruz et al.	2019	73% ± 3%	C-peptide+	Flow cytometry	2	30661993
		0.52	C-peptide+/NKX6.1+	Flow cytometry			n=1 (representative flow cytometry plot)
Veres et al.	2019	0.347	C-peptide+/NKX6.1+	Flow cytometry	Extended Data 1	31068696	n=1 (representative flow cytometry plot)
Rosado-Olivieri et al.	2019	38.6 ± 3.9%	C-peptide+/NKX6.1+	Flow cytometry	3e–g	30931946
Russell et al.	2020	20-50%	C-peptide+/NKX6.1+	Flow cytometry / Immunofluorescence	1b-c, S1a	32488111
Maxwell et al.	2020	47 ± 2% (WS4Corr)	C-peptide+/NKX6.1+	Flow cytometry	2a–c	32321868
		59.1 ± 1% (WS4Corr-B)
Singh et al.	2020	0.43	INS+/NKX6.1+	Flow cytometry / Immunofluorescence	1c,c″,f	33145960
Mahaddalkar et al.	2020	~45%	INS+/NKX6.1+	Flow cytometry / Immunofluorescence	5b–d	32341565
Li et al.	2020	0.35	C-peptide+/NKX6.1+	Immunofluorescence	1b	33096048
Yoshihara et al.	2021	~50-60%	Coexpression of INS+ and β-cell markers (C-peptide / PDX1, NKX6-.1, CHGA, MAFA, MAFB)	Flow cytometry	2a, Extended Data 6a–e, 7a–b	32814902
Liu et al.	2021	75 ± 6%	INS+/NKX6.1+	Flow cytometry	3b	34099664
Parent et al.	2022	43.0% ± 7.2%	C-peptide+/NKX6.1+	Flow cytometry	2c–d	35245441
Balboa et al.	2022	~40%	INS+ monohormonal	Immunohistochemistry	1b–c, S1b–c	35241836
Maxwell et al.	2022	42 ± 6%	C-peptide+/NKX6.1+	Flow cytometry	1c–d	35294547
Fantuzzi et al.	2022	70-72%	CHGA+	Immunofluorescence	2f	36060810
		~29-33%	INS+/CHGA+
Sim et al.	2022	34.8 ± 1.62%	INS+/NKX6.1+	Immunocytochemistry	5d	35858556
Gerace et al.	2023	~30%	C-peptide+/NKX6.1+	Flow cytometry	4b	36599351
Zhu et al.	2023	0.328	INS+/NKX6-1+	Flow cytometry	4i	37040771	n=1 (representative flow cytometry plot)
Liang et al.	2023	74.8% ± 1.2%	INS+/NKX6-1+	Flow cytometry	1i–k	37323565
Braam et al.	2023	50-60%	INS+/NKX6-1+	Flow cytometry	2f	37323565
Hua et al.	2024	56.9%-69.8%	C-peptide+/NKX6.1+	Flow cytometry	Table S2	38697109
Zanfrini et al.	2024	44.4 ± 4.0%	INSeGFP+	Immunofluorescence	5c–d	39191834
Wang et al.	2025	0.55	C-peptide+/NKX6.1+	Flow cytometry	1b	40404627
Rajaei et al.	2025	56.4 ± 5.0%	C-peptide+	Flow cytometry	1b	40173261	HUES8 and RC9 cell lines
		21.1 ± 4.9%	C-peptide+/NKX6.1+				RC9 cell line only
Dadheech et al.	2025	51.8 ± 2.3%	C-peptide+/NKX6.1+	Flow cytometry	1h–i, S1g	40442082
		43.6 ± 1.8%	C-peptide+/ ISL1+
Hogrebe et al.	2025	~30-50%	C-peptide+/NKX6.1+	Flow cytometry	3c	39484596
Brown et al.	2025	~50%	INS+	Immunofluorescence	2i	41202120
		~30%	C-peptide+/NKX6.1+	Flow cytometry	2d
Wu et al.	2026	40-60%	INS+/ GCG-	Flow cytometry / Immunohistochemistry	Table S1	41997152	Across 8 cell lines
		0.438	INS+/NKX6.1+	Flow cytometry	2e		n=1 (representative flow cytometry plot, HS980 cell line only)
Misra et al.	2026	0.578	C-peptide+/NKX6.1+	Flow cytometry	4	41851084	n=1 (representative flow cytometry plot)
Huang et al.	2026	~42%	C-peptide+	Flow cytometry	4c	41048051	n=1 (representative flow cytometry plot)
