## Supplementary material for "High-purity stem cell-derived β-cells recapitulate key transcriptional and functional features of human islets": Table S2

### Sheet: S2a Inter-batch
Table S2a: Assessment of the stability of SC-islet generation across multiple differentiation batches (n=4)
		Stage 1 - Definitive endoderm			Stage 4 - Pancreatic progenitors			Stage 7 - SC-derived b cells
		SOX17+	FOXA2+	SOX17+ FOXA2+	PDX1+	NKX6-1+	PDX1+ NKX6-1+	C-peptide+ ISL1+	C-peptide+ NKX6-1+	Glucagon+ ISL1+
Mean		97.1133	95.2492	94.0054	98.5281	82.3129	79.8856	68.8133	59.1514	5.27167
Standard deviation SD		1.98173	1.23673	3.10851	0.521983	3.05718	4.41406	8.82702	6.96865	0.278852
Coefficient of variation CV (%)		2.04064	1.29841	3.30674	0.52978	3.7141	5.52547	12.8275	11.781	5.28963

### Sheet: S2b Intra-batch
Table S2b: Assessment of the stability of SC-islet generation within individual differentiation batches
	Differentiation batches	Stage 1 - Definitive endoderm				Stage 4 - Pancreatic progenitors				Stage 7 - SC-derived b cells
		Number of samples	SOX17+	FOXA2+	SOX17+ FOXA2+	Number of samples	PDX1+	NKX6-1+	PDX1+ NKX6-1+	Number of samples	C-peptide+ ISL1+	C-peptide+ NKX6-1+	Glucagon+ ISL1+
Mean	1	3	97.1033	94.9067	92.4667	4	99.2725	85.45	83.785	0
	2	1	97	95	95.63	6	98.5083	84.34	83.6283	6	59.4617	52	5.445
	3	4	99.6	97	97.425	4	98.18	80.345	76.2025	4	77	59.5325	5.42
	4	6	94.75	94.09	90.5	6	98.1517	79.1167	75.9267	6	69.9783	65.9217	4.95
Standard deviation SD	1	3	0.585861	0.965522	0.986779	4	0.205811	0.842615	1.19439	0
	2	1	NA	NA	NA	6	0.342135	2.81471	2.68855	6	3.77547	4.14729	1.23291
	3	4	0	0.816497	0.623832	4	0.405298	1.19656	1.11536	4	1.24046	3.35165	1.21565
	4	6	1.92536	1.46963	3.84396	6	0.156897	2.68366	2.72677	6	1.30286	1.53817	1.39864
Coefficient of variation CV (%)	1	3	0.603338	1.01734	1.06717	4	0.20732	0.986091	1.42554	0
	2	1	NA	NA	NA	6	0.347316	3.33734	3.21488	6	6.34942	7.97555	22.643
	3	4	0	0.841749	0.64032	4	0.412811	1.48928	1.46368	4	1.61098	5.62995	22.4289
	4	6	2.03204	1.56194	4.24747	6	0.159852	3.39203	3.59132	6	1.86181	2.33333	28.2554
