## Supplementary material for "High-purity stem cell-derived β-cells recapitulate key transcriptional and functional features of human islets": Table S4

### Sheet: TableS4
Table S4. Islet cell markers and markers for major contaminants. Percentage of cells that display expression at cut-off values of 1 or 2 (Seurat quantification)
	Sample1 (H1, All Cells, High performing >70% C-peptide+)				Sample2 (H1, All Cells, Low performing, >55% C-peptide)					SC-Beta cells (H1 and H3)				Primary Beta Cells (Samples 1,2,3)
Gene	cutoff 0	cutoff 0.5	cutoff 1	cutoff 2	cutoff 0	cutoff 0.5	cutoff 1	cutoff 2	Gene	cutoff 0	cutoff 0.5	cutoff 1	cutoff 2	cutoff 0	cutoff 0.5	cutoff 1	cutoff 2	Category	Marker Type
CEL	1.12	1.12	0.0249	0	0.0491	0.0491	0	0	CEL	0.949123	0.253835	0.0220726	0	3.26812	1.25127	0.40337	0.0905524	Acinar	Exocrine enzyme / lineage
CPA1	5.11	5.11	0.722	0.224	3.46	3.46	0.344	0.0491	CPA1	3.951	1.53405	0.165545	0.0220726	3.61386	2.2007	1.12504	0.288121	Acinar	Exocrine enzyme / lineage
CPA2	0.573	0.573	0.199	0.0997	0.0491	0.0491	0.0245	0	CPA2	0.83876	0.662179	0.430416	0.154508	4.1215	1.65464	0.628379	0.189337	Acinar	Exocrine enzyme / lineage
CPB1	0	0	0	0	0.0245	0.0245	0.0245	0	CPB1	0.0441452	0	0	0	3.12268	1.16072	0.570754	0.249705	Acinar	Exocrine enzyme / lineage
CTRB2	0.125	0.125	0	0	0	0	0	0	CTRB2	0.0331089	0.0331089	0.0331089	0	5.75145	3.99254	3.47666	1.51744	Acinar	Exocrine enzyme / lineage
PRSS1	0.424	0.424	0.224	0.0747	0.0982	0.0982	0.0491	0.0245	PRSS1	0.198654	0.121399	0.0331089	0	7.14541	4.73616	3.67698	1.33085	Acinar	Exocrine enzyme / lineage
PTF1A	0.125	0.125	0	0	0.0245	0.0245	0	0	PTF1A	0.110363	0.0993268	0.0110363	0	0.0905524	0.0192081	0.00548802	0	Acinar	Exocrine enzyme / lineage
FHOD3	29.8	29.8	14.1	0.523	26	26	12.2	0.663	FHOD3	25.2842	15.3736	3.99514	0.0441452	1.26225	0.260681	0.0768323	0.00823203	Cardiomyocyte-like	Muscle lineage marker
TNNI3	0.822	0.822	0	0	1.3	1.3	0	0	TNNI3	1.68856	0.893941	0.0882905	0	0.104272	0.0192081	0.00274401	0	Cardiomyocyte-like	Muscle lineage marker
COL2A1	0.0498	0.0498	0	0	0.172	0.172	0	0	COL2A1	0.805651	0.706324	0.275908	0.0220726	0.0411602	0.010976	0.010976	0	Chondrocyte-like	Cartilage / ECM marker
GALR1	0.125	0.125	0.0249	0	2.33	2.33	0.393	0	GALR1	1.42368	0.893941	0.165545	0.0220726	0.990588	0.139945	0.0137201	0.00548802	Chondrocyte-like	Cartilage / ECM marker
DSC3	0.0249	0.0249	0	0	2.21	2.21	0.54	0	DSC3	0.0441452	0	0	0	0.0329281	0.00274401	0	0	Ductal / epithelial	Epithelial lineage marker
EPCAM	98.2	98.2	90.4	20	96.3	96.3	85.5	13.3	EPCAM	98.0466	96.049	82.3088	6.64386	94.2979	92.454	83.4179	13.3194	Ductal / epithelial	Epithelial lineage marker
HNF1B	7.65	7.65	1.27	0	13.7	13.7	2.65	0.0245	HNF1B	4.85598	2.8584	0.331089	0	4.0776	0.482946	0.0658563	0.00548802	Ductal / epithelial	Epithelial lineage marker
KRT19	31.3	31.3	10.4	0.224	25.6	25.6	7.04	0.0982	KRT19	45.9552	29.3345	9.03874	0.871868	4.71421	1.07291	0.441786	0.167385	Ductal / epithelial	Epithelial lineage marker
MUC1	0.0249	0.0249	0	0	0	0	0	0	MUC1	0.474561	0.253835	0.0441452	0	2.41747	0.343001	0.150921	0.0439042	Ductal / epithelial	Epithelial lineage marker
SOX9	7.1	7.1	1.87	0	8.08	8.08	2.36	0.0245	SOX9	2.84737	2.20726	1.08156	0.154508	11.1764	3.89924	0.891804	0.0466482	Ductal / epithelial	Epithelial lineage marker
SPP1	1.94	1.94	0.947	0.274	4.74	4.74	2.55	1.01	SPP1	0.971195	0.618033	0.231762	0.0772542	30.4695	14.9247	10.0348	5.71852	Ductal / epithelial	Epithelial lineage marker
DDC	74.8	74.8	46.2	16.7	82.3	82.3	63.6	32.5	DDC	76.8679	58.2055	21.1897	0.860832	12.4743	2.44217	0.192081	0.0219521	EC-like	Serotonergic / enterochromaffin lineage
FEV	31.2	31.2	23.5	12.5	56.4	56.4	44.1	24.7	FEV	10.4293	5.35261	2.78115	0.518707	2.26107	0.332025	0.0686003	0.0219521	EC-like	Serotonergic / enterochromaffin lineage
LMX1A	53.4	53.4	35.1	5.95	66.4	66.4	50.6	10.3	LMX1A	28.8489	20.2737	7.94614	0.430416	0.104272	0.0246961	0.010976	0	EC-like	Serotonergic / enterochromaffin lineage
LMX1B	34	34	10.6	0.0249	44.1	44.1	16.3	0.0736	LMX1B	29.8974	15.4067	1.4899	0	0.0932964	0.00548802	0.00274401	0.00274401	EC-like	Serotonergic / enterochromaffin lineage
SLC18A1	15.5	15.5	7.22	0.125	28.9	28.9	15.6	0.393	SLC18A1	3.344	1.69959	0.331089	0	0.00823203	0.00274401	0.00274401	0	EC-like	Serotonergic / enterochromaffin lineage
TPH1	30.6	30.6	22.8	10.3	55.2	55.2	42.9	22.3	TPH1	11.8971	6.73215	3.60887	0.993268	1.40219	0.194825	0.0329281	0	EC-like	Serotonergic / enterochromaffin lineage
CHGA	100	100	99.9	98.5	100	100	99.7	98.1	CHGA	98.1349	98.0355	97.6934	94.9233	94.4351	91.6417	82.0706	33.6196	Endocrine	Lineage / identity TF or neuroendocrine marker
CHGB	95.8	95.8	84.4	26.5	97.7	97.7	90.2	39.6	CHGB	88.6988	78.7992	52.588	5.63955	97.3767	96.1639	91.274	54.3397	Endocrine	Lineage / identity TF or neuroendocrine marker
ISL1	78.9	78.9	65.2	15.3	57.7	57.7	44.1	10.5	ISL1	93.2899	90.0563	76.3382	11.9634	63.8806	39.039	9.52995	0.194825	Endocrine	Lineage / identity TF or neuroendocrine marker
NEUROD1	89.7	89.7	71.4	13.6	82.4	82.4	62.2	10.8	NEUROD1	89.0409	81.2603	59.6733	6.88666	73.6849	53.9857	20.2755	0.707955	Endocrine	Lineage / identity TF or neuroendocrine marker
NKX2-2	50.7	50.7	18.8	0.0249	52.3	52.3	20.9	0.123	NKX2-2	42.5339	24.0702	3.28882	0	65.0907	40.1998	8.67382	0.214033	Endocrine	Lineage / identity TF or neuroendocrine marker
PAX4	52.5	52.5	23	0.0249	43.4	43.4	18.6	0.0982	PAX4	47.2795	30.2395	7.09635	0.0110363	0.9851	0.117992	0.0137201	0	Endocrine	Lineage / identity TF or neuroendocrine marker
PAX6	80.7	80.7	57.3	3.99	74.1	74.1	51.2	4.37	PAX6	86.933	77.21	48.4163	1.62234	82.8033	70.469	38.7098	1.34457	Endocrine	Lineage / identity TF or neuroendocrine marker
SYP	75.5	75.5	42.9	0.598	78.3	78.3	48.1	0.908	SYP	79.1414	64.3527	24.4123	0.165545	71.4239	46.7497	9.45037	0.156409	Endocrine	Lineage / identity TF or neuroendocrine marker
NEUROG3	1.17	1.17	0.0249	0	1.2	1.2	0.0736	0	NEUROG3	1.11467	0.452489	0.0551815	0	0	0	0	0	Endocrine progenitor	Progenitor marker
EMCN	0	0	0	0	0.0245	0.0245	0	0	EMCN	0.132436	0.0662179	0.0110363	0	0.271657	0.0603682	0.0164641	0.00548802	Endothelial	Vascular marker
PECAM1	0	0	0	0	0	0	0	0	PECAM1	0.0772542	0.0110363	0	0	1.27871	0.496666	0.208545	0.0603682	Endothelial	Vascular marker
VWF	0	0	0	0	0	0	0	0	VWF	0.0551815	0.0110363	0	0	0.924732	0.107016	0.0301841	0.00548802	Endothelial	Vascular marker
TFF1	1.64	1.64	0.149	0	1.67	1.67	0.123	0	TFF1	1.54508	0.618033	0.0882905	0	0.362209	0.0960404	0.0466482	0.0164641	Goblet-like	Secretory epithelial marker
TFF3	53.8	53.8	29	2.89	43.7	43.7	22.5	2.65	TFF3	75.7974	62.8518	34.5326	2.77011	57.6764	38.6247	18.0227	2.33515	Goblet-like	Secretory epithelial marker
TSPAN1	31.1	31.1	13.3	0.249	32.6	32.6	14.4	0.147	TSPAN1	18.0885	10.2748	2.08586	0	52.2515	31.6028	9.87295	0.257937	Goblet-like	Secretory epithelial marker
TSPAN8	0.0498	0.0498	0.0249	0	0.0982	0.0982	0	0	TSPAN8	0.154508	0.0993268	0.0331089	0.0110363	3.49587	0.751859	0.310073	0.0631123	Goblet-like	Secretory epithelial marker
CDX2	0.0498	0.0498	0	0	0.0736	0.0736	0	0	CDX2	0.573888	0.176581	0	0	0.340257	0.0411602	0.010976	0.00274401	Intestinal-like	Intestinal epithelial marker
GUCA2B	14.3	14.3	3.29	0.0498	13.3	13.3	3.29	0	GUCA2B	11.0694	5.09877	0.562852	0	0.0987844	0.0246961	0.00274401	0.00274401	Intestinal-like	Intestinal epithelial marker
ACTA2	0	0	0	0	0	0	0	0	ACTA2	0.375235	0.121399	0.0110363	0	3.43276	0.664051	0.0878084	0.0164641	Mesenchymal	Fibroblast / stromal
COL1A1	0	0	0	0	0.0245	0.0245	0	0	COL1A1	0.397307	0.0882905	0	0	1.10309	0.321049	0.216777	0.139945	Mesenchymal	Fibroblast / stromal
COL3A1	2.69	2.69	0.249	0	1.74	1.74	0.0245	0	COL3A1	1.90928	0.540779	0.0441452	0	1.36926	0.205801	0.126225	0.0576242	Mesenchymal	Fibroblast / stromal
COL6A3	0	0	0	0	0	0	0	0	COL6A3	0.220726	0.0662179	0	0	1.43786	0.156409	0.0686003	0.0356721	Mesenchymal	Fibroblast / stromal
PDGFRB	0	0	0	0	0	0	0	0	PDGFRB	0.143472	0.0772542	0	0	0.411602	0.101528	0.0493922	0.0164641	Mesenchymal	Fibroblast / stromal
TAGLN	3.31	3.31	0.0997	0	3.56	3.56	0.0736	0	TAGLN	2.77011	0.949123	0.0662179	0	1.02352	0.0905524	0.0219521	0.010976	Mesenchymal	Fibroblast / stromal
THY1	4.26	4.26	1.05	0	10.2	10.2	3.02	0.0491	THY1	1.44576	1.0043	0.165545	0	0.364953	0.0603682	0.0192081	0.00548802	Mesenchymal	Fibroblast / stromal
VIM	10.6	10.6	6.7	1.97	15.6	15.6	10.3	3.29	VIM	9.42501	6.40106	3.44333	0.684251	7.48566	3.24617	1.88788	0.749115	Mesenchymal	Fibroblast / stromal
ANXA2	1.72	1.72	0.399	0.0249	2.36	2.36	0.638	0.0736	ANXA2	3.09017	2.2183	1.51197	0.386271	73.0922	57.4651	34.6651	5.79261	Mesenchymal risk	Fibrosis / proliferation associated
FN1	1.17	1.17	0.174	0.0249	2.11	2.11	0.393	0.0982	FN1	3.60887	2.49421	1.60026	0.706324	6.54721	0.633867	0.189337	0.0603682	Mesenchymal risk	Fibrosis / proliferation associated
YAP1	1.12	1.12	0.0997	0	1.45	1.45	0.196	0.0245	YAP1	2.92462	2.16312	1.01534	0.0441452	1.00705	0.192081	0.0466482	0.00274401	Mesenchymal risk	Fibrosis / proliferation associated
ELAVL4	60	60	30.6	0.448	66.6	66.6	37	1.23	ELAVL4	33.9808	25.6373	9.1491	0.0772542	74.6371	56.1864	21.5844	0.801251	Neuronal-like	Neuronal marker
TUBB3	70.9	70.9	41.3	1.42	69.9	69.9	40.5	1.91	TUBB3	74.2633	59.3422	26.6306	0.595961	54.9351	31.3997	11.1462	1.39396	Neuronal-like	Neuronal marker
LPL	0	0	0	0	0	0	0	0	LPL	0.0662179	0.0331089	0	0	0.0878084	0.010976	0.00823203	0	Non-specific	Metabolic gene
