## Supplementary material for "High-purity stem cell-derived β-cells recapitulate key transcriptional and functional features of human islets": Table S5

### Sheet: TableS5_GSEA_results_collated
Table S5 Results of Ranked Gene Set Enrichment analysis for bulk RNA-seq data SC- versus Donor-derived islets				Bulk RNAseq: SC-islet vs Primary islet								sc-RNAseq: SC-β versus Primary-β
	Gene Set Name (GSEA)	Source	SIZE	Result	ES	NES	NOM p-val	FDR q-val	FWER p-val	RANK AT MAX		Result	ES	NES	NOM p-val	FDR q-val	FWER p-val	RANK AT MAX
Islet and Beta cell Identity Gene Sets	HUMAN_ISLET-SPECIFIC_GENES	Akerman et al	675	Underrepresented in SC-islets	-0.58	-1.731	0	0	0	4088		Under-represented in SC-β	-0.328977	-1.12477	0.08	0.08	0.002	2878
	GENES_ASSOCIATED_WITH_ISLET_ENHANCER_CLUSTERS_BOUND_BY_MULTIPLE_TFS	Pasquali et al	551	Underrepresented in SC-islets	-0.532	-1.587	0	0.001	0.001	3805		No significant Enrichment	0.34761	0.923655	0.709979	0.709979	0.683	3170
	GENES_ASSOCIATED_WITH_ISLET_ENHANCERS_BOUND_BY_MULTIPLE_TFS	Pasquali et al	888	Underrepresented in SC-islets	-0.501	-1.501	0	0.003	0.008	3819		No significant Enrichment	0.389114	1.04829	0.340469	0.340469	0.334	3366
	HALLMARK_PANCREAS_BETA_CELLS.V2026.1.HS	GSEA	40	No significant Enrichment	0.37	0.894	0.628	0.71	0.647	1588		Enriched in SC-β	0.775098	1.64583	0.0139535	0.0139535	0.009	1323
	ISLETDISALLOWED	Pullen et al	30	Underrepresented in SC-islets	-0.71	-1.536	0.023	0.003	0.026	2720		No significant Enrichment	-0.328884	-0.747293	0.846914	0.846914	0.343	60
	ALPHACELL	GSEA	383	No significant Enrichment	-0.375	-1.074	0.294	0.282	0.99	3340		Enriched in SC-β	0.685065	1.80157	0	0	0	1734
Insulin Secretion and metabolic pathways	HALLMARK_GLYCOLYSIS.V2026.1.HS	GSEA	195	No significant Enrichment	-0.456	-1.248	0.085	0.331	0.346	3910		No significant Enrichment	0.497552	1.25648	0.0930506	0.0930506	0.079	2513
	KEGG_GLYCOLYSIS_GLUCONEOGENESIS	GSEA	55	No significant Enrichment	-0.439242	-1.05319	0.371385	0.508172	0.883	3080		No significant Enrichment	0.417162	0.918417	0.597859	0.597859	0.391	2195
	KEGG_CALCIUM_SIGNALING_PATHWAY.V2026.1.HS	GSEA	164	No significant Enrichment	-0.332	-0.893	0.717	1	0.973	4644		Enriched in SC-β	0.618537	1.54908	0.00365854	0.00365854	0.003	2310
	HALLMARK_OXIDATIVE_PHOSPHORYLATION.V2026.1.HS	GSEA	199	No significant Enrichment	-0.22	-0.604	1	0.994	1	6914		No significant Enrichment	-0.300979	-0.930606	0.713415	0.713415	0.117	6499
	REACTOME_REGULATION_OF_INSULIN_SECRETION.V2026.1.HS	GSEA	76	No significant Enrichment	0.429	1.184	0.147	0.262	0.17	637		No significant Enrichment	0.583641	1.34518	0.0864198	0.0864198	0.063	2320
	OTHER_REGULATION_OF_TCA_CYCLE.V2026.1.HS	GSEA	20	No significant Enrichment	0.473	1.008	0.441	0.716	0.746	4594		No significant Enrichment	-0.342434	-0.750255	0.822785	0.822785	0.325	5146
	KEGG_CITRATE_CYCLE_TCA_CYCLE.V2026.1.HS	GSEA	30	No significant Enrichment	-0.375	-0.808	0.765	1	1	6768		No significant Enrichment	0.506758	1.02723	0.435407	0.435407	0.273	823
	KEGG_GLUTATHIONE_METABOLISM.V2026.1.HS	GSEA	46	No significant Enrichment	-0.56	-1.277	0.12	0.247	0.524	2906		No significant Enrichment	-0.393618	-0.987736	0.429878	0.429878	0.141	2328
	KEGG_PYRUVATE_METABOLISM.V2026.1.HS	GSEA	39	No significant Enrichment	-0.366	-0.826	0.736	1	1	4187		No significant Enrichment	0.345515	0.731718	0.843227	0.843227	0.554	1245
	WONG_MITOCHONDRIA_GENE_MODULE.V2026.1.HS	GSEA	216	No significant Enrichment	-0.294354	-0.815186	0.869888	0.798482	0.997	6437		Under-represented in SC-β	-0.36374	-1.12479	0.12766	0.12766	0.018	5384
	GOBP_MITOCHONDRION_LOCALIZATION.V2026.1.HS	GSEA	58	No significant Enrichment	0.320419	0.838028	0.756173	0.786255	0.859	4907		No significant Enrichment	0.622619	1.35746	0.0863309	0.0863309	0.06	1639
Neuronal	GOBP_NEURON_DEVELOPMENT.V2026.1.HS	GSEA	1137	Enriched in SC-islets	0.390693	1.39787	0	0	0	2559		Enriched in SC-β	0.601061	1.62251	0	0	0	3541
	GOBP_GENERATION_OF_NEURONS.V2026.1.HS	GSEA	1452	Enriched in SC-islets	0.387607	1.38581	0	0	0	2581		Enriched in SC-β	0.599383	1.61897	0	0	0	3177
	GOBP_NEUROGENESIS.V2026.1.HS	GSEA	1688	Enriched in SC-islets	0.342635	1.22993	0	0	0	2581		Enriched in SC-β	0.592863	1.6011	0	0	0	3139
	GOBP_SYNAPTIC_SIGNALING.V2026.1.HS	GSEA	784	Enriched in SC-islets	0.474	1.662	0	0.042	0.043	2307		Enriched in SC-β	0.61854	1.65567	0	0	0	3227
Vasculature and tube development	GOBP_VASCULATURE_DEVELOPMENT.V2026.1.HS	GSEA	739	Underrepresented in SC-islets	-0.67	-1.99	0	0	0	3396		Enriched in SC-β	0.497125	1.326	0.00714286	0.00714286	0.007	3531
	GOBP_TUBE_DEVELOPMENT.v2026.1.Hs.grp	GSEA	1051	Underrepresented in SC-islets	-0.61	-1.839	0	0	0	3412		Enriched in SC-β	0.535196	1.44061	0	0	0	3126
